# Development of a noninvasive olfactory stimulation fMRI system in marmosets

**DOI:** 10.1101/2024.04.21.590223

**Authors:** Terumi Yurimoto, Fumiko Seki, Akihiro Yamada, Junnosuke Okajima, Tomoyuki Yambe, Yoshiaki Takewa, Michiko Kamioka, Takashi Inoue, Yusuke Inoue, Erika Sasaki

## Abstract

Olfactory dysfunction is associated with aging and the earliest stages of neurodegenerative diseases, such as Alzheimer’s and Parkinson’s diseases; it is thought to be an early biomarker of cognitive decline. In marmosets, a small non-human primate model used in brain research, olfactory pathway activity during olfactory stimulation has not been well studied because of the difficulty in clearly switching olfactory stimuli inside a narrow MRI. Here, we developed an olfactory-stimulated fMRI system using a small-aperture MRI machine.

The olfactory presentation system consisted of two tubes, one for supply and one for suction of olfactory stimulants and a balloon valve. A balloon valve installed in the air supply tube controlled the presentation of the olfactory stimulant, which enabled sharp olfactory stimulation within MRI, such as 30 seconds of stimulation repeated five times at five-minute intervals. The olfactory stimulation system was validated in vivo and in a simulated system. fMRI analysis showed a rapid increase in signal values within 30 s of olfactory stimulation in eight regions related to the sense of smell. As these regions include those associated with Alzheimer’s and Parkinson’s diseases, olfactory stimulation fMRI may be useful in clarifying the relationship between olfactory dysfunction and dementia in non-human primates.
