## Supplemental figure for "Development of a noninvasive olfactory stimulation fMRI system in marmosets": SupplementaryData1.xlsx

### Sheet: 1st
0	0	0	0	0	0
-0.0189297	0.0330749	0.0534363	0.00037284	0.000298761	-0.000298965
-0.0249318	0.0394931	-0.00167279	0.00231346	-0.00295888	-0.000136933
-0.0255204	0.0325854	-0.0363952	0.00210859	-0.00491364	7.49477e-05
-0.0121595	0.0205497	-0.043226	-0.00126754	-0.00261713	-0.000495742
-0.0213849	0.0359859	-0.0594218	-0.000818736	-0.0034595	-0.00141813
0.00300004	0.0292174	-0.0591595	-0.00257717	-7.73078e-05	-0.001619
-0.016319	0.0251819	-0.0811428	-0.00258176	-0.00184699	-0.00266999
-0.0230393	0.0327034	-0.0780797	-0.00165123	-0.00392545	-0.00198279
0.0120094	0.0272362	-0.0437587	-0.00375515	0.00235313	-0.00277946
-0.0164979	0.0504254	-0.0841393	-0.000318784	-0.00421649	-0.0017579
-0.00214353	0.0280861	-0.0746711	-0.00340023	0.000257424	-0.00337737
-0.00756471	0.0217142	-0.0760076	-0.00470971	-0.00123279	-0.00280082
0.000964477	0.0168096	-0.0709237	-0.00573141	0.000212336	-0.00319459
-0.0153076	0.0244511	-0.073582	-0.00493443	-0.00207141	-0.00333367
0.00800146	0.0153415	-0.0561332	-0.00580575	0.00180655	-0.00384275
-0.0283821	0.0264521	-0.0799708	-0.0049788	-0.00362541	-0.00322763
0.00983412	0.0293006	-0.0616737	-0.00542738	0.00280331	-0.00420976
0.0138364	0.0394864	-0.048578	-0.00544358	0.00301933	-0.00386893
-0.00226078	0.0413828	-0.0650265	-0.00250185	0.000137512	-0.00366871
0.0306242	0.0322851	-0.0455846	-0.00445786	0.000263356	-0.000443036
-0.00586703	0.0620161	-0.114308	0.0043721	-0.00651748	-0.00183343
0.00832969	0.0724183	-0.1101	0.00327972	-0.00583052	-0.000658602
0.0372488	0.0102378	-0.0543258	-0.00381579	-0.00586585	0.00230782
-0.00695741	0.0889094	-0.130669	0.0027012	-0.00561507	-0.00270443
-0.00453429	0.113421	-0.0508075	0.0069528	-0.00321411	-0.00496131
-0.0076164	0.100101	-0.0324008	0.00637955	-0.00358213	-0.00487735
0.00769501	0.0874871	-0.00746891	0.00563751	-0.00385094	-0.00354924
-0.0190039	0.0864731	-0.0161166	0.00984449	-0.00585604	-0.00470147
0.0373667	0.0785035	0.0716521	0.00752584	-0.00895014	0.0028293
-0.0077694	0.0966261	0.00984501	0.01184	-0.00997737	-0.00075674
-0.0111862	0.0775117	0.0116105	0.0105816	-0.00784835	-0.00230211
0.00331224	0.0839939	0.0428682	0.0110715	-0.00587151	-0.00276397
-0.0199126	0.0866697	0.0206513	0.0133512	-0.0105734	-0.00147584
0.0158492	0.0993272	0.0887402	0.016253	-0.00892847	-0.000650497
-0.0336131	0.0966526	0.0285104	0.0165797	-0.0133048	-0.00153372
0.00429056	0.099736	0.10127	0.0160369	-0.0109941	0.000146229
-0.0303935	0.0934807	0.052223	0.0175546	-0.0124433	-0.00155451
-0.0179455	0.0844525	0.0790525	0.0166365	-0.00892657	-0.00249131
-0.0391999	0.0845619	0.0274522	0.0159001	-0.0133586	-0.00172574

### Sheet: 2nd
0	0	0	0	0	0
-0.00697712	-0.0392743	-0.0130738	-0.00575176	0.00175941	-0.000492987
-0.00855417	-0.040646	-0.0418015	-0.0100802	0.00235452	-0.00103694
0.00107431	-0.010006	-0.0152727	-0.00659248	0.00423171	-0.000956381
-0.00631389	-0.022801	-0.00598699	-0.00804044	0.00570858	-0.00283133
-0.00640984	-0.0283269	-0.0273023	-0.0101083	0.0071043	-0.00374599
-0.00409729	-0.0276405	-0.0426912	-0.0105574	0.00527012	-0.00308599
0.0633138	-0.0287017	0.029645	-0.0140297	0.00657452	0.00150866
-0.00886681	-0.0158934	-0.0546641	-0.0108764	0.00315345	-0.00310607
0.00354078	-0.0293489	-0.0290277	-0.0126435	0.00435341	-0.00354734
0.0144317	-0.013952	-0.0276338	-0.012092	0.00612266	-0.00281456
0.0156262	-0.0196122	-0.0200064	-0.0123143	0.00792088	-0.00414189
0.00705764	-0.0241689	-0.0319618	-0.0117862	0.00820929	-0.00538006
-0.000979519	-0.0176043	-0.0226005	-0.0108597	0.00426175	-0.00418032
0.00327927	-0.00799459	-0.0158759	-0.0086403	0.00585922	-0.00458529
-0.00686131	-0.0264797	-0.0269933	-0.0112336	0.00144511	-0.00325005
0.00122414	-0.0522661	-0.0592732	-0.0173964	0.0037907	-0.00214985
0.0235836	-0.0032084	-0.0661029	-0.0131783	0.00964934	-0.00416505
0.0238027	-0.0109069	-0.0120235	-0.0115271	0.00825771	-0.00393679
0.00689599	0.00189963	0.0161858	-0.00897165	0.00680126	-0.00391726
0.0255987	-0.0267597	-0.00594583	-0.0103315	0.00683079	-0.00374881
0.0293588	0.0222439	-0.0519679	-0.00213815	-0.00283214	-4.79993e-05
0.0113608	0.0354304	-0.0345113	-0.00241409	-0.00133928	-0.00249752
0.0458973	0.0210793	0.0746039	-0.00519636	-2.15568e-05	-0.000141173
0.0191878	0.0624133	0.0390173	0.00372647	0.00104698	-0.00298508
0.0243602	0.0860159	0.0334126	0.00249832	-0.000520237	-0.00197973
0.0128862	0.0849183	0.0390128	0.00570098	-0.0034664	-0.00161712
0.0199253	0.0816001	0.047467	0.00484314	-0.00175843	-0.00259173
0.00589543	0.0641467	0.0421249	0.00602844	-0.00480336	-0.00196534
0.0246321	0.0738599	0.0557461	0.00248508	-0.00402593	-0.0010364
0.0224058	0.0911165	0.0666097	0.00231211	-0.00435241	-0.000280002
0.0207299	0.0488945	0.128273	0.00566762	-0.00562179	0.00110793
-0.00781832	0.0680694	0.0103985	0.00459365	-0.0101357	0.00119419
0.0190795	0.0183232	0.0979781	0.0043762	-0.00519331	0.000416984
-0.0049183	0.0735213	0.0347237	0.00516024	-0.00773259	-0.000129821
0.0161079	0.0412179	0.103945	-0.000185618	-0.0074568	0.00164195
-0.013985	0.0188598	-0.0468636	-0.003407	-0.00306365	-0.00161876
0.0220802	0.0285399	0.0406871	-0.00259318	0.000443375	-0.000414075
0.0416677	0.0165213	0.110449	-0.00168903	0.00387248	-0.000409543
-0.00318755	0.0863413	-0.00202498	0.00233159	0.000918461	-0.00293337

### Sheet: 3rd
0	0	0	0	0	0
0.0119892	0.00574096	-0.0201276	0.00125117	-0.000387939	0.00197487
-0.00548047	0.00635634	-0.0593276	0.001488	-0.000791656	0.000210715
-0.0026589	-0.00449901	-0.0319433	-0.00063224	0.000259257	-3.47434e-05
0.00699049	-0.00949369	-0.0110853	-0.00222155	-0.00133811	0.00105743
0.0199532	0.020564	-0.0980858	0.00331022	-0.00365986	0.00214817
0.0120101	0.0268143	-0.0985811	0.00588724	-0.000988727	-0.000401629
0.033739	0.014005	-0.128136	0.00376125	0.00311264	-0.000474094
0.0360617	-0.000723273	-0.107778	0.00169058	0.00582914	-0.00268635
-0.00532801	0.0151494	-0.128478	0.00435152	-0.00309177	-0.000940988
0.017067	0.0151425	-0.134948	0.002931	0.000824469	-0.00054597
0.0310742	0.00235431	-0.117531	0.00291954	0.00438061	-0.00199472
0.015282	0.0134784	-0.173972	-0.00181169	0.00240768	-0.000705982
0.0299403	0.0331122	-0.134744	0.00297525	0.0044388	-0.00110335
0.0289824	0.0223333	-0.0700495	0.00348005	0.00825658	-0.00309054
0.0196077	0.0104697	-0.112044	0.00571747	0.00258588	-0.00110417
0.0154202	0.0157669	-0.101821	0.00570505	0.00447217	-0.00407993
0.0372977	0.0039172	-0.0670822	0.00384636	0.00422713	-0.000880317
0.0537471	-0.00981963	-0.0421266	0.001233	0.00276747	0.0015838
0.0174918	0.0166823	-0.0904349	0.00722311	0.00144654	-0.00082333
0.0276347	0.0069932	-0.0952479	0.00340924	0.00434961	-0.0019609
0.0309613	0.0118501	-0.1012	0.00742354	0.00176592	-0.000263164
0.0327296	0.0273592	-0.161538	0.00737776	-0.000314548	2.77908e-05
0.0644159	0.0144833	-0.125656	0.0050481	0.00360528	0.00135444
0.0477916	0.0176733	-0.105613	0.0052035	0.00588243	-0.00106638
0.0464251	0.0152513	-0.0786574	0.00778507	0.00210375	0.000363991
0.0727413	-0.00518516	-0.037727	0.0077737	0.00323871	0.000733835
0.0658979	0.0126965	-0.157459	0.00341591	0.00438066	0.00112919
0.0707215	0.0521574	-0.0606373	0.00492189	0.00254523	0.00284009
0.017518	0.0670735	-0.10231	0.00989509	0.00037724	-0.00118884
0.0426715	0.0690221	-0.0810589	0.0107747	0.00120685	-0.000707974
0.0314164	0.0611393	-0.0882527	0.0106884	-0.00229662	0.000370103
0.0199565	0.0532602	-0.108702	0.00956551	-0.00296256	-0.00071466
0.0200742	0.0491256	-0.0880743	0.00829249	-0.00110498	-0.00232561
0.0117389	0.0569658	-0.111864	0.0116584	-0.0058647	-0.000848928
0.0112218	0.0799701	-0.0945598	0.0127194	-0.00647818	-0.000388154
0.00787066	0.0592362	-0.0851173	0.012855	-0.00467607	-0.000864335
-0.000120374	0.0601645	-0.0691898	0.0142837	-0.00707114	-0.000568737
-0.000400253	0.0483615	-0.0690306	0.015096	-0.0106874	0.00033166
0.00139394	0.0648378	-0.0551678	0.0168459	-0.00791039	-0.00136597

### Sheet: 4th
0	0	0	0	0	0
-0.0148452	7.56952e-05	-0.0614015	0.0061307	-0.00437173	-0.000627936
-0.0172122	0.00341174	-0.0623813	0.00652296	-0.00457469	-0.000830928
-0.0300098	0.00568959	-0.0638283	0.00403873	-0.00691024	-0.00078467
-0.0230334	-0.000100493	-0.0851241	0.00370963	-0.00424739	-0.0016624
-0.0126902	-0.0029051	-0.0893704	0.00093396	-0.00277607	-0.00142609
-0.0320134	-0.0201336	-0.0870534	0.000159902	-0.00727199	-0.000350157
-0.0104216	-0.0410191	-0.0978619	-0.00165667	-0.00216147	-0.00171666
-0.0108511	-0.0309194	-0.127917	-0.00473974	-0.00255841	-0.00100627
-0.0018217	-0.0204833	-0.0908182	-0.000388652	0.00139703	-0.00321892
-0.0206062	-0.0110247	-0.115823	-0.000802763	-0.00413294	-0.000790426
0.00988627	-0.0408188	-0.0826128	-0.00352825	0.00219104	-0.00334061
-0.0352773	-0.032355	-0.108924	-0.00206268	-0.00563465	-0.00183425
-0.00519673	-0.0188057	-0.0898335	-0.00191459	0.000127851	-0.00362761
-0.0285594	-0.0361409	-0.0990003	-0.00363737	-0.00248178	-0.00376232
0.00494746	-0.0411262	-0.0917874	-0.00425173	0.00313417	-0.0037851
-0.0261191	-0.0302521	-0.110493	-0.00378516	-0.00482532	-0.00156492
-0.0324079	-0.0315144	-0.09881	-0.00404838	-0.00392202	-0.00290887
-0.0113868	-0.0301827	-0.0932052	-0.00358816	-0.00107981	-0.0022399
-0.0259249	-0.0238555	-0.143007	-0.00220082	-0.00333195	-0.0031041
0.0158127	-0.0308321	-0.105104	-0.00511942	0.00297916	-0.00277329
0.00861979	-0.0489347	-0.121974	-0.00451659	-0.00331775	-0.000531309
0.00872661	0.0169624	-0.179051	0.00191597	-0.00289831	-0.00172721
0.0330234	0.00830898	-0.131107	0.00336418	-0.00325475	-0.000161854
0.0261732	0.003975	-0.0883354	0.00273004	-0.00303727	-0.0015673
0.00530722	0.00895896	-0.0898909	0.00615861	-0.00550792	-0.00311891
0.0145475	0.0113724	-0.0465709	0.00742397	-0.00482949	-0.0029442
0.00251937	0.0122703	-0.0489562	0.0100682	-0.00845471	-0.00169706
0.0169316	0.0152166	-0.0408953	0.00977862	-0.00999729	-2.21701e-05
-0.000961277	0.00128637	-0.0321995	0.00871136	-0.00967633	-0.001414
-0.0248211	0.0168783	-0.0677051	0.0112061	-0.0111435	-0.00232896
-0.0222264	0.0241768	-0.0622304	0.00873429	-0.00938625	-0.00318862
-0.0184692	0.0131606	-0.0360134	0.0083105	-0.00861105	-0.00298557
-0.0435985	0.0332704	-0.0791982	0.0111606	-0.0159748	-0.000561805
-0.0290533	0.0293863	-0.0667135	0.0107609	-0.0142843	-0.000797002
-0.0178603	0.0228881	-0.0423029	0.00824147	-0.0102457	-0.00215917
-0.0287925	0.0145396	-0.0350699	0.00797438	-0.0133035	-0.00100797
-0.0377357	0.0160712	-0.062362	0.0092939	-0.0162477	-0.00121117
-0.0359001	0.0225596	-0.0656194	0.01028	-0.0131233	-0.00331726
-0.0330892	0.0172102	-0.0459797	0.0106931	-0.0122322	-0.00270466

### Sheet: 5th
0	0	0	0	0	0
0.0336486	-0.00825667	0.0223209	-0.00207207	0.00900803	-0.00227729
-0.00881205	0.0024098	0.013628	-0.000643112	0.000155022	-0.000599971
0.0221988	0.00641239	-0.0324206	-0.00174364	0.0045388	-0.000814324
0.0423887	0.0147887	-0.0241066	-0.00394742	0.0096127	-0.0011669
0.0210353	-0.000568832	0.0119168	-0.00462124	0.00754471	-0.00239436
0.0367407	0.00939747	0.0400319	-0.00287114	0.0101767	-0.00353382
0.0100294	0.00576301	0.00852999	-0.00155839	0.00599822	-0.00228942
0.023795	-0.0192939	0.042172	-0.0052368	0.0106054	-0.00520719
-0.0106364	0.00293355	-0.00315485	-0.00345283	0.0015126	-0.00204892
0.0149672	-0.031555	-0.00339694	-0.00743094	0.006587	-0.00324422
0.0356286	-0.0185392	0.0249249	-0.00730477	0.010757	-0.00382819
-0.000510764	0.000455864	0.00374748	-0.00348092	0.00336586	-0.0025116
0.0080695	-0.0159366	0.0232554	-0.00587326	0.00633196	-0.00363672
-0.00506035	-0.000386008	-0.0027767	-0.00369903	0.00200568	-0.00304699
0.016931	-0.0114946	0.00469136	-0.00588754	0.00427346	-0.00183314
0.00504353	-0.00432619	-0.000883337	-0.00365892	0.00530231	-0.00345857
0.0253854	-0.0189975	-0.000860062	-0.0066266	0.00609759	-0.00286624
0.0302375	-0.0330502	0.0450726	-0.00683951	0.00915688	-0.00424804
0.0306429	-0.0346687	0.0371085	-0.00721482	0.00517703	-0.0015403
0.0129199	-0.0364771	-0.0253265	-0.007165	0.00314423	-0.00202893
0.0574503	-0.00865448	-0.01688	-0.00627281	0.0104834	-0.00185215
0.0425966	0.0225077	-0.0723284	-0.000790128	0.0034343	-0.00156029
0.0559314	0.0161022	-0.0205905	-0.00165673	0.00714606	-0.00264506
0.0581371	0.0178565	0.0292614	-0.00088416	0.00648668	-0.00311063
0.0324272	0.0108809	0.0379509	0.00120926	0.00287038	-0.00316559
0.0432746	0.0230114	0.036915	0.00425066	0.00366002	-0.00307001
0.0411624	0.0624557	0.0345325	0.00580493	0.000681171	-0.00256416
0.0493205	0.0388323	0.0507079	0.00765108	-0.00137619	-0.00124165
0.0139804	0.00847789	0.0731349	0.00454219	0.00121519	-0.00512368
0.038135	0.0365868	0.0594152	0.00691109	-0.00340133	0.000189351
0.0284508	0.0323971	0.066619	0.00766924	-0.00428145	0.000103336
0.0125422	0.0303922	0.0711957	0.00716677	-0.00488053	-0.000463986
0.00883318	0.0242774	0.0586894	0.00837557	-0.00927981	0.000143548
0.000787884	0.00756581	0.10131	0.00440789	-0.00740541	-0.000916519
-0.0243768	0.0378452	0.0171336	0.00805628	-0.0113997	-0.00184468
0.0111524	0.0452328	0.0351201	0.00794543	-0.0065909	-0.00120614
0.0122865	0.0470841	0.058563	0.00752417	-0.0040671	-0.00200378
0.0107988	0.0542839	0.04377	0.00854936	-0.00630466	-0.00138723
0.00614785	0.0257436	0.0787902	0.00535128	-0.00346258	-0.00285344
